# Intercellular viral spread and intracellular transposition of *Drosophila* gypsy

**DOI:** 10.1101/2020.05.28.121897

**Authors:** Richard M. Keegan, Yung-Heng Chang, Michael J. Metzger, Josh Dubnau

**Affiliations:** Program in Neuroscience, Department of Neurobiology and Behavior, Stony Brook University, NY 11794, USA; Department of Anesthesiology, Stony Brook School of Medicine, NY 11794, USA; Pacific Northwest Research Institute, Seattle, WA 98122, USA

## Abstract

It has become increasingly clear that retrotransposons (RTEs) are more widely expressed in somatic tissues than previously appreciated. RTE expression has been implicated in a myriad of biological processes ranging from normal development and aging, to age related diseases such as cancer and neurodegeneration. Long Terminal Repeat (LTR)-retrotransposons are evolutionary ancestors to, and share many features with, exogenous retroviruses. In fact, many organisms contain endogenous retroviruses (ERVs) that derive from an exogenous retrovirus that have integrated into the germ line. These ERVs are inherited in Mendelian fashion like RTEs, and some retain the ability to transmit between cells like viruses, while others develop the ability to act as RTEs. The process of evolutionary transition between LTR-RTE and retroviruses is thought to involve multiple steps by which the element loses or gains the ability to transmit copies between cells versus the ability to replicate intracellularly. But, typically, these two modes of transmission are incompatible because they require assembly in different sub-cellular compartments. Like murine IAP/IAP-E elements, the gypsy family of retroelements in arthropods appear to sit along this evolutionary transition. The fact that gypsy elements have been found to actively mobilize in neurons and glial cells during normal aging and in models of neurodegeneration raises the question of whether their replication in somatic cells occurs via intracellular retrotransposition, intercellular viral spread, or some combination of the two. These modes of replication in somatic tissues would have quite different biological implications. Here, we demonstrate that Drosophila gypsy is capable of both cell-associated and cell-free viral transmission between cultured S2 cells of somatic origin. Further, we demonstrate that the ability of gypsy to move between cells is dependent upon a functional copy of its viral envelope protein. This argues that the gypsy element has transitioned from an RTE into a functional endogenous retrovirus with the acquisition of its envelope gene. On the other hand, we also find that intracellular retrotransposition of the same genomic copy of gypsy can occur in the absence of the Env protein. Thus, gypsy exhibits both intracellular retrotransposition and intercellular viral transmission as modes of replicating its genome.
