## supplementary table 1 for "Intercellular viral spread and intracellular transposition of *Drosophila* gypsy"

### Sheet: Figure 1
	Biological Replicate 1		Biological Replicate 2		Biological Replicate 3
Construct(s) Transfected	Cells Counted	Cells Labeled	Cells Counted	Cells Labeled	Cells Counted	Cells Labeled
gypsy-CLEVR (no Gal4)-1	131		130		126
gypsy-CLEVR (no Gal4)-2	121		132		117
gypsy-CLEVR (no Gal4)-3	146		129		121
gypsy-CLEVR (no Gal4)-4	141		109		116
gypsy-CLEVR (no Gal4)-5	140		120		118
gypsy-CLEVR (no Gal4)-6	132		117		125
gypsy-CLEVR (no Gal4)-7	135		129		120
gypsy-CLEVR (no Gal4)-8	144		123		125
gypsy-CLEVR (no Gal4)-9	134		119		126
gypsy-CLEVR (no Gal4)-10	134		117		123
gypsy-CLEVR (no Gal4)-11	135		114		127
gypsy-CLEVR (no Gal4)-12	141		114		121
gypsy-CLEVR (no Gal4)-13	125		125		119
gypsy-CLEVR (no Gal4)-14	129		118		118
gypsy-CLEVR (no Gal4)-15	129		113		116
gypsy-CLEVR (no Gal4)-16	123		109		119
gypsy-CLEVR (no Gal4)-17	138		122		115
gypsy-CLEVR (no Gal4)-18	124		111		115
gypsy-CLEVR (no Gal4)-19	129		120		111
gypsy-CLEVR (no Gal4)-20	137		125		120
gypsy-CLEVR (no Gal4)-21	129		128		128
gypsy-CLEVR (no Gal4)-22	137		127		107
gypsy-CLEVR (no Gal4)-23	126		109		114
gypsy-CLEVR (no Gal4)-24	135		115		118
gypsy-CLEVR (no Gal4)-25	121		125		129
gypsy-CLEVR (tub-Gal4)-1	90	4	106	3	122	4
gypsy-CLEVR (tub-Gal4)-2	94	2	122	4	143	4
gypsy-CLEVR (tub-Gal4)-3	97	3	97	3	123	4
gypsy-CLEVR (tub-Gal4)-4	107	3	126	3	132	5
gypsy-CLEVR (tub-Gal4)-5	106	3	124	4	127	5
gypsy-CLEVR (tub-Gal4)-6	100	1	95	3	124	4
gypsy-CLEVR (tub-Gal4)-7	110	3	114	2	120	4
gypsy-CLEVR (tub-Gal4)-8	108	3	109	3	134	5
gypsy-CLEVR (tub-Gal4)-9	113	2	115	6	132	4
gypsy-CLEVR (tub-Gal4)-10	110	3	117	2	128	5
gypsy-CLEVR (tub-Gal4)-11	105	2	121	4	125	3
gypsy-CLEVR (tub-Gal4)-12	110	2	102	1	114	3
gypsy-CLEVR (tub-Gal4)-13	130	3	113	4	116	5
gypsy-CLEVR (tub-Gal4)-14	124	4	121	3	119	4
gypsy-CLEVR (tub-Gal4)-15	118	3	122	1	124	3
gypsy-CLEVR (tub-Gal4)-16	103	4	118	4	118	5
gypsy-CLEVR (tub-Gal4)-17	91		112	3	117	2
gypsy-CLEVR (tub-Gal4)-18	111	2	112	1	127	4
gypsy-CLEVR (tub-Gal4)-19	114	1	120	3	117	4
gypsy-CLEVR (tub-Gal4)-20	110	2	111	1	127	3
gypsy-CLEVR (tub-Gal4)-21	116	2	116		118	4
gypsy-CLEVR (tub-Gal4)-22	129	3	117	2	114	3
gypsy-CLEVR (tub-Gal4)-23	120	2	112	6	117	4
gypsy-CLEVR (tub-Gal4)-24	116	3	116	3	120	4
gypsy-CLEVR (tub-Gal4)-25	134	3	121	3	122	3
gypsy-CLEVR∆PBS (no Gal4)-1	123		132		119
gypsy-CLEVR∆PBS (no Gal4)-2	138		117		110
gypsy-CLEVR∆PBS (no Gal4)-3	142		108		111
gypsy-CLEVR∆PBS (no Gal4)-4	146		115		119
gypsy-CLEVR∆PBS (no Gal4)-5	142		112		104
gypsy-CLEVR∆PBS (no Gal4)-6	140		132		117
gypsy-CLEVR∆PBS (no Gal4)-7	139		123		123
gypsy-CLEVR∆PBS (no Gal4)-8	137		118		111
gypsy-CLEVR∆PBS (no Gal4)-9	142		117		114
gypsy-CLEVR∆PBS (no Gal4)-10	145		116		115
gypsy-CLEVR∆PBS (no Gal4)-11	132		124		121
gypsy-CLEVR∆PBS (no Gal4)-12	145		122		113
gypsy-CLEVR∆PBS (no Gal4)-13	144		116		114
gypsy-CLEVR∆PBS (no Gal4)-14	137		118		120
gypsy-CLEVR∆PBS (no Gal4)-15	143		110		119
gypsy-CLEVR∆PBS (no Gal4)-16	139		123		131
gypsy-CLEVR∆PBS (no Gal4)-17	130		112		109
gypsy-CLEVR∆PBS (no Gal4)-18	142		117		124
gypsy-CLEVR∆PBS (no Gal4)-19	132		122		122
gypsy-CLEVR∆PBS (no Gal4)-20	135		112		119
gypsy-CLEVR∆PBS (no Gal4)-21	134		115		132
gypsy-CLEVR∆PBS (no Gal4)-22	141		114		123
gypsy-CLEVR∆PBS (no Gal4)-23	145		108		118
gypsy-CLEVR∆PBS (no Gal4)-24	122		102		122
gypsy-CLEVR∆PBS (no Gal4)-25	128		115		119
gypsy-CLEVR∆PBS (tub-Gal4)-1	105		114		133
gypsy-CLEVR∆PBS (tub-Gal4)-2	109		120		115
gypsy-CLEVR∆PBS (tub-Gal4)-3	116		119		111
gypsy-CLEVR∆PBS (tub-Gal4)-4	124		124		134
gypsy-CLEVR∆PBS (tub-Gal4)-5	136		125		112
gypsy-CLEVR∆PBS (tub-Gal4)-6	129		115		113
gypsy-CLEVR∆PBS (tub-Gal4)-7	127		115		123
gypsy-CLEVR∆PBS (tub-Gal4)-8	125		118		120
gypsy-CLEVR∆PBS (tub-Gal4)-9	122		112		111
gypsy-CLEVR∆PBS (tub-Gal4)-10	128		116		117
gypsy-CLEVR∆PBS (tub-Gal4)-11	134		116		110
gypsy-CLEVR∆PBS (tub-Gal4)-12	139		117		125
gypsy-CLEVR∆PBS (tub-Gal4)-13	132		121		131
gypsy-CLEVR∆PBS (tub-Gal4)-14	125		116		132
gypsy-CLEVR∆PBS (tub-Gal4)-15	139		122		125
gypsy-CLEVR∆PBS (tub-Gal4)-16	121		123		127
gypsy-CLEVR∆PBS (tub-Gal4)-17	125		119		121
gypsy-CLEVR∆PBS (tub-Gal4)-18	122		117		128
gypsy-CLEVR∆PBS (tub-Gal4)-19	119		115		121
gypsy-CLEVR∆PBS (tub-Gal4)-20	136		115		121
gypsy-CLEVR∆PBS (tub-Gal4)-21	131		110		133
gypsy-CLEVR∆PBS (tub-Gal4)-22	142		112		116
gypsy-CLEVR∆PBS (tub-Gal4)-23	135		116		114
gypsy-CLEVR∆PBS (tub-Gal4)-24	121		121		123
gypsy-CLEVR∆PBS (tub-Gal4)-25	137		117		118
gypsy-CLEVRPBSm2 (no Gal4)-1	110		107		117
gypsy-CLEVRPBSm2 (no Gal4)-2	119		125		123
gypsy-CLEVRPBSm2 (no Gal4)-3	124		107		135
gypsy-CLEVRPBSm2 (no Gal4)-4	125		117		131
gypsy-CLEVRPBSm2 (no Gal4)-5	128		114		113
gypsy-CLEVRPBSm2 (no Gal4)-6	112		118		112
gypsy-CLEVRPBSm2 (no Gal4)-7	117		112		107
gypsy-CLEVRPBSm2 (no Gal4)-8	129		112		125
gypsy-CLEVRPBSm2 (no Gal4)-9	123		115		120
gypsy-CLEVRPBSm2 (no Gal4)-10	132		112		126
gypsy-CLEVRPBSm2 (no Gal4)-11	140		122		122
gypsy-CLEVRPBSm2 (no Gal4)-12	138		116		116
gypsy-CLEVRPBSm2 (no Gal4)-13	130		112		128
gypsy-CLEVRPBSm2 (no Gal4)-14	131		115		112
gypsy-CLEVRPBSm2 (no Gal4)-15	130		117		122
gypsy-CLEVRPBSm2 (no Gal4)-16	129		119		109
gypsy-CLEVRPBSm2 (no Gal4)-17	126		116		119
gypsy-CLEVRPBSm2 (no Gal4)-18	130		123		123
gypsy-CLEVRPBSm2 (no Gal4)-19	126		117		121
gypsy-CLEVRPBSm2 (no Gal4)-20	110		113		114
gypsy-CLEVRPBSm2 (no Gal4)-21	120		108		119
gypsy-CLEVRPBSm2 (no Gal4)-22	128		121		122
gypsy-CLEVRPBSm2 (no Gal4)-23	137		115		118
gypsy-CLEVRPBSm2 (no Gal4)-24	147		127		119
gypsy-CLEVRPBSm2 (no Gal4)-25	141		102		127
gypsy-CLEVRPBSm2 (tub-Gal4)-1	123		123		125
gypsy-CLEVRPBSm2 (tub-Gal4)-2	117		117		126
gypsy-CLEVRPBSm2 (tub-Gal4)-3	121		113		111
gypsy-CLEVRPBSm2 (tub-Gal4)-4	129		111		113
gypsy-CLEVRPBSm2 (tub-Gal4)-5	122		112		115
gypsy-CLEVRPBSm2 (tub-Gal4)-6	116		110		116
gypsy-CLEVRPBSm2 (tub-Gal4)-7	134		122		113
gypsy-CLEVRPBSm2 (tub-Gal4)-8	135		122		114
gypsy-CLEVRPBSm2 (tub-Gal4)-9	127		139		115
gypsy-CLEVRPBSm2 (tub-Gal4)-10	140		104		121
gypsy-CLEVRPBSm2 (tub-Gal4)-11	119		124		113
gypsy-CLEVRPBSm2 (tub-Gal4)-12	124		113		107
gypsy-CLEVRPBSm2 (tub-Gal4)-13	130		116		114
gypsy-CLEVRPBSm2 (tub-Gal4)-14	129		127		108
gypsy-CLEVRPBSm2 (tub-Gal4)-15	120		114		116
gypsy-CLEVRPBSm2 (tub-Gal4)-16	127		132		123
gypsy-CLEVRPBSm2 (tub-Gal4)-17	129		132		122
gypsy-CLEVRPBSm2 (tub-Gal4)-18	130		114		122
gypsy-CLEVRPBSm2 (tub-Gal4)-19	123		127		117
gypsy-CLEVRPBSm2 (tub-Gal4)-20	130		121		112
gypsy-CLEVRPBSm2 (tub-Gal4)-21	133		108		118
gypsy-CLEVRPBSm2 (tub-Gal4)-22	143		115		117
gypsy-CLEVRPBSm2 (tub-Gal4)-23	135		119		109
gypsy-CLEVRPBSm2 (tub-Gal4)-24	135		113		120
gypsy-CLEVRPBSm2 (tub-Gal4)-25	138		118		113
gypsy-mCherry-1	133	3	114	2	107	2
gypsy-mCherry-2	134	2	132	2	116	3
gypsy-mCherry-3	129	2	126	2	106	2
gypsy-mCherry-4	137	1	129		109	3
gypsy-mCherry-5	135	3	124	2	114	3
gypsy-mCherry-6	103	1	140	2	112	2
gypsy-mCherry-7	149	2	137	3	107	3
gypsy-mCherry-8	124	2	138	2	106	2
gypsy-mCherry-9	126	2	111		120	3
gypsy-mCherry-10	129	2	117	2	104	2
gypsy-mCherry-11	137	3	125	3	105	2
gypsy-mCherry-12	137		128	2	111	2
gypsy-mCherry-13	130		118	3	105	3
gypsy-mCherry-14	139		125	2	107	3
gypsy-mCherry-15	117	1	130	2	103	3
gypsy-mCherry-16	133	4	115	2	119	3
gypsy-mCherry-17	137		122	1	106	2
gypsy-mCherry-18	122	2	126	3	104	2
gypsy-mCherry-19	116	1	132	2	108	2
gypsy-mCherry-20	118	2	131	1	119	1
gypsy-mCherry-21	131	2	126	2	112	3
gypsy-mCherry-22	126	3	131	2	108	2
gypsy-mCherry-23	135	2	134	2	112	2
gypsy-mCherry-24	135	1	110	2	105	1
gypsy-mCherry-25	127	3	125	3	119	2
gypsy-∆Env-mCherry-1	107	3	110	3	128	2
gypsy-∆Env-mCherry-2	131	4	118		128	3
gypsy-∆Env-mCherry-3	122	2	117	2	129	3
gypsy-∆Env-mCherry-4	126	1	128	2	130	3
gypsy-∆Env-mCherry-5	122	3	128	3	125	3
gypsy-∆Env-mCherry-6	131	2	128	2	131	3
gypsy-∆Env-mCherry-7	141	1	131	1	121	2
gypsy-∆Env-mCherry-8	122	1	127	2	121	3
gypsy-∆Env-mCherry-9	110	2	120	1	125	3
gypsy-∆Env-mCherry-10	123	2	118	2	132	2
gypsy-∆Env-mCherry-11	124	3	111	2	131	3
gypsy-∆Env-mCherry-12	133	2	123	1	128	3
gypsy-∆Env-mCherry-13	125	2	123	2	127	3
gypsy-∆Env-mCherry-14	142	2	134	1	127	2
gypsy-∆Env-mCherry-15	122	1	117	1	130	3
gypsy-∆Env-mCherry-16	126	1	115	2	129	3
gypsy-∆Env-mCherry-17	119	2	140	3	121	3
gypsy-∆Env-mCherry-18	115	1	129	2	119	2
gypsy-∆Env-mCherry-19	135	2	127	2	117	3
gypsy-∆Env-mCherry-20	127	3	144	3	127	3
gypsy-∆Env-mCherry-21	119	2	135	2	119	3
gypsy-∆Env-mCherry-22	145	1	121	1	125	3
gypsy-∆Env-mCherry-23	122	1	126	2	121	3
gypsy-∆Env-mCherry-24	123	3	130		123	3
gypsy-∆Env-mCherry-25	144	2	138	2	121	4
gypsy-∆Env-mCherry + pAc-Env-1	130	4	137	2	114	3
gypsy-∆Env-mCherry + pAc-Env-2	126		126	2	123	3
gypsy-∆Env-mCherry + pAc-Env-3	131	2	141	1	125	3
gypsy-∆Env-mCherry + pAc-Env-4	110	2	123	3	129	4
gypsy-∆Env-mCherry + pAc-Env-5	130	2	136	2	121	4
gypsy-∆Env-mCherry + pAc-Env-6	125	2	128	3	132	3
gypsy-∆Env-mCherry + pAc-Env-7	127	3	132	5	109	3
gypsy-∆Env-mCherry + pAc-Env-8	126	3	128	1	124	3
gypsy-∆Env-mCherry + pAc-Env-9	135	1	138	2	116	4
gypsy-∆Env-mCherry + pAc-Env-10	128	3	143	1	116	3
gypsy-∆Env-mCherry + pAc-Env-11	129	3	142	2	119	3
gypsy-∆Env-mCherry + pAc-Env-12	131	2	137	2	116	3
gypsy-∆Env-mCherry + pAc-Env-13	125	2	141	2	123	4
gypsy-∆Env-mCherry + pAc-Env-14	123	3	134	3	121	3
gypsy-∆Env-mCherry + pAc-Env-15	140	3	138	4	110	3
gypsy-∆Env-mCherry + pAc-Env-16	120	2	131	3	117	4
gypsy-∆Env-mCherry + pAc-Env-17	128	1	133	2	112	3
gypsy-∆Env-mCherry + pAc-Env-18	142	2	149	3	119	3
gypsy-∆Env-mCherry + pAc-Env-19	130	1	116	3	109	3
gypsy-∆Env-mCherry + pAc-Env-20	131	1	133	3	110	3
gypsy-∆Env-mCherry + pAc-Env-21	129	3	138	4	111	3
gypsy-∆Env-mCherry + pAc-Env-22	118	1	139	3	116	4
gypsy-∆Env-mCherry + pAc-Env-23	122	1	122	4	121	3
gypsy-∆Env-mCherry + pAc-Env-24	139	3	127	3	121	3
gypsy-∆Env-mCherry + pAc-Env-25	138	1	142	3	119	2
pAc-WM-1	116	12	115	11	117	16
pAc-WM-2	127	13	121	15	120	12
pAc-WM-3	114	10	129	13	120	11
pAc-WM-4	114	9	125	14	125	13
pAc-WM-5	131	12	136	16	124	11
pAc-WM-6	115	11	134	10	121	11
pAc-WM-7	122	10	133	13	127	16
pAc-WM-8	123	11	136	13	118	16
pAc-WM-9	135	10	133	14	118	12
pAc-WM-10	121	12	131	13	119	16
pAc-WM-11	23	9	120	11	117	11
pAc-WM-12	120	12	117	13	113	8
pAc-WM-13	132	9	132	13	120	13
pAc-WM-14	116	11	136	12	121	8
pAc-WM-15	117	12	128	11	119	12
pAc-WM-16	135	9	138	13	125	8
pAc-WM-17	124	11	122	14	124	12
pAc-WM-18	110	13	121	13	123	14
pAc-WM-19	118	9	123	12	117	9
pAc-WM-20	116	12	136	11	119	9
pAc-WM-21	123	9	131	12	117	13
pAc-WM-22	116	8	128	12	121	10
pAc-WM-23	140	11	131	15	116	7
pAc-WM-24	131	14	129	12	125	13
pAc-WM-25	138	12	115	12	123	11
pAc-H2B-mCherry-1	133	7	121	7	113	3
pAc-H2B-mCherry-2	133	5	114	4	112	4
pAc-H2B-mCherry-3	129	6	120	5	116	3
pAc-H2B-mCherry-4	127	4	122	7	108	4
pAc-H2B-mCherry-5	122	5	122	4	111	4
pAc-H2B-mCherry-6	142	5	115	5	103	4
pAc-H2B-mCherry-7	126	5	121	5	114	3
pAc-H2B-mCherry-8	143	4	122	5	115	7
pAc-H2B-mCherry-9	126	4	114	5	108	4
pAc-H2B-mCherry-10	138	5	122	5	117	5
pAc-H2B-mCherry-11	130	4	122	4	115	4
pAc-H2B-mCherry-12	121	5	117	4	114	5
pAc-H2B-mCherry-13	136	7	115	4	115	4
pAc-H2B-mCherry-14	144	5	119	6	125	4
pAc-H2B-mCherry-15	140	4	118	5	113	4
pAc-H2B-mCherry-16	117	6	114	5	113	5
pAc-H2B-mCherry-17	152	5	124	4	119	4
pAc-H2B-mCherry-18	131	5	115	6	127	5
pAc-H2B-mCherry-19	117	7	114	5	118	4
pAc-H2B-mCherry-20	153	6	120	5	129	5
pAc-H2B-mCherry-21	112	5	134	4	115	4
pAc-H2B-mCherry-22	143	7	113	5	122	5
pAc-H2B-mCherry-23	126	4	110	6	116	4
pAc-H2B-mCherry-24	122	6	121	5	104	5
pAc-H2B-mCherry-25	132	5	126	6	116	5
UAS-WM (no Gal4)-1	120		121		117
UAS-WM (no Gal4)-2	129		122		105
UAS-WM (no Gal4)-3	128		127		113
UAS-WM (no Gal4)-4	115		125		114
UAS-WM (no Gal4)-5	131		131		120
UAS-WM (no Gal4)-6	138		124		121
UAS-WM (no Gal4)-7	133		117		110
UAS-WM (no Gal4)-8	138		114		117
UAS-WM (no Gal4)-9	118		114		115
UAS-WM (no Gal4)-10	125		123		113
UAS-WM (no Gal4)-11	127		112		118
UAS-WM (no Gal4)-12	137		133		117
UAS-WM (no Gal4)-13	124		120		109
UAS-WM (no Gal4)-14	135		133		126
UAS-WM (no Gal4)-15	123		118		116
UAS-WM (no Gal4)-16	132		113		119
UAS-WM (no Gal4)-17	133		113		114
UAS-WM (no Gal4)-18	138		115		115
UAS-WM (no Gal4)-19	125		116		116
UAS-WM (no Gal4)-20	106		110		112
UAS-WM (no Gal4)-21	130		115		118
UAS-WM (no Gal4)-22	137		113		124
UAS-WM (no Gal4)-23	140		117		113
UAS-WM (no Gal4)-24	116		119		114
UAS-WM (no Gal4)-25	111		129		120
UAS-WM (tub-Gal4)-1	125	16	104	16	122	12
UAS-WM (tub-Gal4)-2	117	17	106	10	117	13
UAS-WM (tub-Gal4)-3	134	11	120	13	126	13
UAS-WM (tub-Gal4)-4	128	11	114	10	118	18
UAS-WM (tub-Gal4)-5	132	15	120	13	113	12
UAS-WM (tub-Gal4)-6	114	16	121	8	117	20
UAS-WM (tub-Gal4)-7	118	11	114	8	117	12
UAS-WM (tub-Gal4)-8	117	13	120	13	120	13
UAS-WM (tub-Gal4)-9	113	12	124	9	121	14
UAS-WM (tub-Gal4)-10	132	16	119	8	130	19
UAS-WM (tub-Gal4)-11	140	10	112	8	131	16
UAS-WM (tub-Gal4)-12	131	16	119	6	120	14
UAS-WM (tub-Gal4)-13	145	12	124	11	118	13
UAS-WM (tub-Gal4)-14	131	12	119	7	121	13
UAS-WM (tub-Gal4)-15	125	9	120	9	116	15
UAS-WM (tub-Gal4)-16	134	9	112	12	124	14
UAS-WM (tub-Gal4)-17	132	12	115	9	122	19
UAS-WM (tub-Gal4)-18	133	16	115	18	124	13
UAS-WM (tub-Gal4)-19	147	16	102	4	115	13
UAS-WM (tub-Gal4)-20	128	14	110	9	118	17
UAS-WM (tub-Gal4)-21	127	10	129	8	119	14
UAS-WM (tub-Gal4)-22	124	13	123	12	125	14
UAS-WM (tub-Gal4)-23	138	14	127	7	121	13
UAS-WM (tub-Gal4)-24	128	13	131	11	107	14
UAS-WM (tub-Gal4)-25	123	15	133	13	122	18

### Sheet: Figure 2
	Biological Replicate 1		Biological Replicate 2		Biological Replicate 3
Construct(s) Transfected	Cells Counted	Cells Labeled	Cells Counted	Cells Labeled	Cells Counted	Cells Labeled
gypsy-CLEVR-1	119		123		130
gypsy-CLEVR-2	123	1	113		133	1
gypsy-CLEVR-3	136	1	103	1	132
gypsy-CLEVR-4	147		108		128
gypsy-CLEVR-5	140	1	103		140	1
gypsy-CLEVR-6	135		100	2	150
gypsy-CLEVR-7	133	2	105		138	2
gypsy-CLEVR-8	137		110		144	1
gypsy-CLEVR-9	134	1	103	1	140	2
gypsy-CLEVR-10	125	1	124		155
gypsy-CLEVR-11	133		102	1	144	1
gypsy-CLEVR-12	132	1	102		128
gypsy-CLEVR-13	135		96	1	132	1
gypsy-CLEVR-14	118		106		118	3
gypsy-CLEVR-15	123	1	109		135	2
gypsy-CLEVR-16	128	1	114		141
gypsy-CLEVR-17	120	1	115	1	150
gypsy-CLEVR-18	130	2	118		149
gypsy-CLEVR-19	142		122	2	140	1
gypsy-CLEVR-20	122		105		156
gypsy-CLEVR-21	109		121		156	1
gypsy-CLEVR-22	130	1	113	1	147
gypsy-CLEVR-23	136		118		141	1
gypsy-CLEVR-24	135		112		147
gypsy-CLEVR-25	114	2	116		147
UAS-WM-1	135		107		137
UAS-WM-2	136		115		160
UAS-WM-3	142		112		138
UAS-WM-4	136		125		132
UAS-WM-5	129		112		137
UAS-WM-6	154		111		146
UAS-WM-7	144		113		149
UAS-WM-8	140		115		149
UAS-WM-9	142		130		144
UAS-WM-10	153		122		138
UAS-WM-11	147		118		138
UAS-WM-12	141		114		140
UAS-WM-13	145		119		155
UAS-WM-14	154		108		147
UAS-WM-15	143		106		133
UAS-WM-16	141		114		128
UAS-WM-17	126		120		142
UAS-WM-18	138		113		137
UAS-WM-19	129		129		149
UAS-WM-20	133		123		143
UAS-WM-21	145		114		135
UAS-WM-22	136		120		142
UAS-WM-23	135		127		144
UAS-WM-24	130		107		145
UAS-WM-25	135		119		139
gypsy-CLEVR∆PBS-1	121		133		135
gypsy-CLEVR∆PBS-2	130		124		157
gypsy-CLEVR∆PBS-3	116		133		140
gypsy-CLEVR∆PBS-4	154		128		133
gypsy-CLEVR∆PBS-5	151		128		143
gypsy-CLEVR∆PBS-6	141		129		155
gypsy-CLEVR∆PBS-7	143		123		139
gypsy-CLEVR∆PBS-8	146		113		154
gypsy-CLEVR∆PBS-9	133		115		127
gypsy-CLEVR∆PBS-10	126		131		142
gypsy-CLEVR∆PBS-11	144		136		128
gypsy-CLEVR∆PBS-12	144		139		135
gypsy-CLEVR∆PBS-13	144		128		159
gypsy-CLEVR∆PBS-14	137		123		149
gypsy-CLEVR∆PBS-15	151		141		155
gypsy-CLEVR∆PBS-16	130		129		147
gypsy-CLEVR∆PBS-17	120		133		137
gypsy-CLEVR∆PBS-18	132		114		140
gypsy-CLEVR∆PBS-19	142		120		145
gypsy-CLEVR∆PBS-20	156		122		141
gypsy-CLEVR∆PBS-21	154		110		142
gypsy-CLEVR∆PBS-22	155		139		133
gypsy-CLEVR∆PBS-23	140		129		136
gypsy-CLEVR∆PBS-24	146		110		150
gypsy-CLEVR∆PBS-25	149		120		165
gypsy-CLEVRPBSm2-1	159		96		136
gypsy-CLEVRPBSm2-2	138		95		130
gypsy-CLEVRPBSm2-3	159		110		140
gypsy-CLEVRPBSm2-4	148		110		131
gypsy-CLEVRPBSm2-5	119		101		134
gypsy-CLEVRPBSm2-6	125		117		144
gypsy-CLEVRPBSm2-7	126		103		140
gypsy-CLEVRPBSm2-8	140		116		135
gypsy-CLEVRPBSm2-9	131		99		118
gypsy-CLEVRPBSm2-10	135		112		166
gypsy-CLEVRPBSm2-11	135		107		143
gypsy-CLEVRPBSm2-12	151		120		145
gypsy-CLEVRPBSm2-13	151		116		145
gypsy-CLEVRPBSm2-14	152		122		128
gypsy-CLEVRPBSm2-15	137		122		141
gypsy-CLEVRPBSm2-16	139		108		138
gypsy-CLEVRPBSm2-17	140		107		134
gypsy-CLEVRPBSm2-18	137		113		139
gypsy-CLEVRPBSm2-19	161		111		144
gypsy-CLEVRPBSm2-20	145		112		145
gypsy-CLEVRPBSm2-21	134		126		159
gypsy-CLEVRPBSm2-22	141		120		148
gypsy-CLEVRPBSm2-23	131		119		148
gypsy-CLEVRPBSm2-24	149		103		131
gypsy-CLEVRPBSm2-25	137		111		146
pAc-WM-1	133	9	99	5	118	13
pAc-WM-2	135	9	95	2	134	14
pAc-WM-3	139	14	83	9	129	12
pAc-WM-4	151	12	92	8	129	7
pAc-WM-5	127	7	100	5	131	16
pAc-WM-6	135	9	99	8	108	6
pAc-WM-7	136	7	106	3	133	12
pAc-WM-8	137	9	103	10	129	6
pAc-WM-9	130	7	113	5	141	6
pAc-WM-10	128	10	103	6	125	6
pAc-WM-11	138	4	112	7	131	9
pAc-WM-12	129	8	128	11	131	11
pAc-WM-13	122	9	115	10	118	11
pAc-WM-14	148	12	110	7	134	10
pAc-WM-15	131	9	117	10	128	8
pAc-WM-16	130	6	112	10	127	17
pAc-WM-17	133	8	108	9	130	8
pAc-WM-18	128	8	108	4	133	10
pAc-WM-19	131	3	106	9	147	14
pAc-WM-20	138	6	114	8	142	5
pAc-WM-21	129	10	121	10	136	6
pAc-WM-22	140	13	113	7	123	6
pAc-WM-23	136	5	105	7	137	12
pAc-WM-24	135	7	119	7	140	7
pAc-WM-25	133	10	119	8	123	8

### Sheet: Figure 3
	Biological Replicate 1				Biological Replicate 2				Biological Replicate 3
	Donor		Recipient		Donor		Recipient		Donor		Recipient
Construct(s) Transfected	Cells Counted	Cells Labeled	Cells Counted	Cells Labeled	Cells Counted	Cells Labeled	Cells Counted	Cells Labeled	Cells Counted	Cells Labeled	Cells Counted	Cells Labeled
gypsy-CLEVR-1	65		80	1	73		116		86		96
gypsy-CLEVR-2	74		106		59		100	1	81		110
gypsy-CLEVR-3	77		83		72		103		80		117	1
gypsy-CLEVR-4	67		83		79		78		76		125
gypsy-CLEVR-5	73		92	1	84		88		74		130
gypsy-CLEVR-6	66		103		87		87	1	64		127	2
gypsy-CLEVR-7	90		81		95		80	1	71		125
gypsy-CLEVR-8	86		75		79		76		67		118
gypsy-CLEVR-9	63		109		70		81		81		125
gypsy-CLEVR-10	89		83		88		90		74		148
gypsy-CLEVR-11	90		82		95		62	1	81		130	1
gypsy-CLEVR-12	105		84	1	75		78		74		121
gypsy-CLEVR-13	91		78		85		73		83		134
gypsy-CLEVR-14	94		97		92		85		81		110	1
gypsy-CLEVR-15	100		91		76		93		76		130
gypsy-CLEVR-16	77		78		66		76		77		129
gypsy-CLEVR-17	71		79		78		83	1	94		131
gypsy-CLEVR-18	76		84		76		87		79		121	1
gypsy-CLEVR-19	81		91		75		79		74		135
gypsy-CLEVR-20	96		93		74		88		78		126
gypsy-CLEVR-21	97		84		88		92		100		117
gypsy-CLEVR-22	98		81		90		107	1	86		129
gypsy-CLEVR-23	95		101		90		115		85		111	1
gypsy-CLEVR-24	102		72		104		108		85		137
gypsy-CLEVR-25	80		89	1	98		102		73		125
gypsy-CLEVR-26			73								125
gypsy-CLEVR-27			61
UAS-WM-1	108		67		77		90		82		65
UAS-WM-2	98		78		76		76		96		61
UAS-WM-3	88		69		69		75		79		71
UAS-WM-4	96		81		83		77		70		64
UAS-WM-5	58		84		75		79		93		80
UAS-WM-6	96		78		67		85		86		81
UAS-WM-7	88		72		86		77		90		73
UAS-WM-8	88		61		91		88		81		72
UAS-WM-9	101		56		78		94		74		82
UAS-WM-10	112		73		74		84		94		98
UAS-WM-11	91		93		92		88		79		101
UAS-WM-12	86		87		80		82		78		110
UAS-WM-13	80		69		88		76		77		102
UAS-WM-14	86		72		96		82		97		118
UAS-WM-15	83		68		101		87		105		120
UAS-WM-16	81		73		113		87		87		111
UAS-WM-17	92		80		97		92		75		119
UAS-WM-18	76		72		114		78		85		119
UAS-WM-19	89		95		111		82		82		117
UAS-WM-20	75		79		107		86		73		113
UAS-WM-21	61		85		110		87		89		125
UAS-WM-22	79		86		113		83		81		113
UAS-WM-23	92		86		109		83		85		127
UAS-WM-24	74		97		104		71		92		128
UAS-WM-25	71		88		104		99		87		151
UAS-WM-26							85
gypsy-CLEVR∆PBS-1	85		97		81		108		96		101
gypsy-CLEVR∆PBS-2	71		67		94		84		95		93
gypsy-CLEVR∆PBS-3	65		75		76		80		84		98
gypsy-CLEVR∆PBS-4	57		75		89		84		95		99
gypsy-CLEVR∆PBS-5	61		75		89		91		84		99
gypsy-CLEVR∆PBS-6	66		59		119		82		88		103
gypsy-CLEVR∆PBS-7	80		61		116		84		77		97
gypsy-CLEVR∆PBS-8	66		81		98		77		82		94
gypsy-CLEVR∆PBS-9	62		69		113		68		84		100
gypsy-CLEVR∆PBS-10	55		87		112		54		87		99
gypsy-CLEVR∆PBS-11	64		63		123		74		84		104
gypsy-CLEVR∆PBS-12	44		60		118		78		78		103
gypsy-CLEVR∆PBS-13	69		85		121		81		94		103
gypsy-CLEVR∆PBS-14	45		90		122		75		88		105
gypsy-CLEVR∆PBS-15	82		114		92		90		96		101
gypsy-CLEVR∆PBS-16	75		101		85		84		96		112
gypsy-CLEVR∆PBS-17	66		58		117		105		79		124
gypsy-CLEVR∆PBS-18	66		73		108		95		97		123
gypsy-CLEVR∆PBS-19	47		89		129		90		94		110
gypsy-CLEVR∆PBS-20	60		95		102		82		80		121
gypsy-CLEVR∆PBS-21	59		63		133		75		83		112
gypsy-CLEVR∆PBS-22	57		65		131		90		98		124
gypsy-CLEVR∆PBS-23	63		83		113		75		70		145
gypsy-CLEVR∆PBS-24	50		71		108		83		81		123
gypsy-CLEVR∆PBS-25	69		84		142		83		99		121
gypsy-CLEVRPBSm2-1	58		91		84		96		92		120
gypsy-CLEVRPBSm2-2	56		93		88		81		85		118
gypsy-CLEVRPBSm2-3	60		111		92		80		83		123
gypsy-CLEVRPBSm2-4	62		99		95		70		85		140
gypsy-CLEVRPBSm2-5	62		99		94		69		75		138
gypsy-CLEVRPBSm2-6	80		92		97		87		89		126
gypsy-CLEVRPBSm2-7	64		85		113		78		81		137
gypsy-CLEVRPBSm2-8	71		74		108		85		99		138
gypsy-CLEVRPBSm2-9	82		76		100		97		98		135
gypsy-CLEVRPBSm2-10	76		61		101		79		94		123
gypsy-CLEVRPBSm2-11	72		73		96		95		83		130
gypsy-CLEVRPBSm2-12	x		63		100		93		97		130
gypsy-CLEVRPBSm2-13	86		118		98		89		74		138
gypsy-CLEVRPBSm2-14	73		72		97		85		87		117
gypsy-CLEVRPBSm2-15	62		67		103		83		88		129
gypsy-CLEVRPBSm2-16	69		61		111		96		79		115
gypsy-CLEVRPBSm2-17	76		65		105		92		74		119
gypsy-CLEVRPBSm2-18	73		94		132		104		84		110
gypsy-CLEVRPBSm2-19	71		103		117		88		94		114
gypsy-CLEVRPBSm2-20	72		85		116		94		90		118
gypsy-CLEVRPBSm2-21	81		106		121		91		82		142
gypsy-CLEVRPBSm2-22	81		87		100		86		84		136
gypsy-CLEVRPBSm2-23	71		75		97		93		92		126
gypsy-CLEVRPBSm2-24	86		77		121		86		103		132
gypsy-CLEVRPBSm2-25	75		114		126		98		105		110
pAc-WM-1	169	17			93	11			73	8
pAc-WM-2	162	17			70	8			81	11
pAc-WM-3	173	18			86	5			91	6
pAc-WM-4	150	18			94	7			89	6
pAc-WM-5	162	19			91	13			78	6
pAc-WM-6	149	16			112	17			73	9
pAc-WM-7	170	21			107	6			84	10
pAc-WM-8	159	10			95	8			88	6
pAc-WM-9	145	13			80	5			83	8
pAc-WM-10	167	25			77	5			77	2
pAc-WM-11	x	x			83	3			79	4
pAc-WM-12	x	x			80	8			x	x
pAc-WM-13	x	x			83	12			x	x
pAc-WM-14	x	x			80	6			x	x
pAc-WM-15	x	x			70	7			x	x
pAc-WM-16	x	x			69	4			x	x
pAc-WM-17	x	x			79	4			x	x
pAc-WM-18	x	x			81	3			x	x
pAc-WM-19	x	x			85	10			x	x
pAc-WM-20	x	x			95	9			x	x
pAc-WM-21	x	x			82	4			x	x
pAc-WM-22	x	x			80	5			x	x
pAc-WM-23	x	x			84	12			x	x
pAc-WM-24	x	x			72	3			x	x
pAc-WM-25	x	x			89	10			x	x

### Sheet: Figure 4
	Biological Replicate 1				Biological Replicate 2				Biological Replicate 3
	Donor		Recipient		Donor		Recipient		Donor		Recipient
Construct(s) Transfected	Cells Counted	Cells Labeled	Cells Counted	Cells Labeled	Cells Counted	Cells Labeled	Cells Counted	Cells Labeled	Cells Counted	Cells Labeled	Cells Counted	Cells Labeled
gypsy-mCherry-1	118	1	68	1	122	1	90	1	90	1	133	2
gypsy-mCherry-2	120	2	88		109	2	147		94	1	124	1
gypsy-mCherry-3	105	1	90		91		144	1	81	2	142	1
gypsy-mCherry-4	114	2	80	1	88		114	1	99		116	2
gypsy-mCherry-5	111	2	94	1	98	1	145	1	94	1	149	2
gypsy-mCherry-6	129	4	79	4	115	1	110		82	2	124
gypsy-mCherry-7	105	1	78	1	119		110	2	86		95
gypsy-mCherry-8	124		76		118	1	113		80	2	112	1
gypsy-mCherry-9	104	1	65		106	2	107		89		121	1
gypsy-mCherry-10	106	1	60	3	112	1	105	2	85	2	121	1
gypsy-mCherry-11	128	1	62		105		132	1	79	1	115
gypsy-mCherry-12	131	2	76		99		119		101	1	95	1
gypsy-mCherry-13	109	2	88		114		113	1	81	1	107
gypsy-mCherry-14	113	3	73		100		71	1	91		74	2
gypsy-mCherry-15	150	1	91	1	130	1	117		92	1	99
gypsy-mCherry-16	118	1	68		76		113		102	1	117
gypsy-mCherry-17	138	4	70		69		83		86		77
gypsy-mCherry-18	131	3	70	1	101		100		90		84	1
gypsy-mCherry-19	113		63		95	1	110	1	103	1	98
gypsy-mCherry-20	x		66	1	93	2	112	2	104	1	104
gypsy-mCherry-21	x		56	1	95	1	100		81	1	80
gypsy-mCherry-22	x		x		78		77		76	2	107	1
gypsy-mCherry-23	x		x		69	1	110		69	1	84
gypsy-mCherry-24	x		x		68		88	2	82		101
gypsy-mCherry-25	x		x		82	1	113		89	1	126	2
gypsy- ∆Env-mCherry-1	92	2	82		105	3	140		98		145
gypsy- ∆Env-mCherry-2	94	2	68		96		143		105	4	96
gypsy- ∆Env-mCherry-3	106		59		88	1	149		109		93
gypsy- ∆Env-mCherry-4	107	3	78		94	2	129		131	1	113
gypsy- ∆Env-mCherry-5	113	1	93		104		138		140	2	98
gypsy- ∆Env-mCherry-6	135	1	87		115	2	116		125	2	108
gypsy- ∆Env-mCherry-7	111	2	90		116		132		149	2	117
gypsy- ∆Env-mCherry-8	103	1	89		113		144		145	2	111
gypsy- ∆Env-mCherry-9	121	2	86		119	3	134		124	3	118
gypsy- ∆Env-mCherry-10	114	2	91	1	98	2	119		131	1	101
gypsy- ∆Env-mCherry-11	123	2	83		99		153		108		105
gypsy- ∆Env-mCherry-12	98	1	76		92	2	135		134		108
gypsy- ∆Env-mCherry-13	84	1	93		112	1	119		127	4	101
gypsy- ∆Env-mCherry-14	107		96		115	1	122		116	1	107
gypsy- ∆Env-mCherry-15	127	3	75		100		137		137	1	86
gypsy- ∆Env-mCherry-16	99	2	82		66	3	114		145		119	1
gypsy- ∆Env-mCherry-17	110		85		107	1	114		151	1	104
gypsy- ∆Env-mCherry-18	119	2	92		111	2	111		154	1	102
gypsy- ∆Env-mCherry-19	110	1	90		108		104		156	2	98
gypsy- ∆Env-mCherry-20	101	3	74		83		112		142	1	125
gypsy- ∆Env-mCherry-21	x		x		62	2	112		120	1	108
gypsy- ∆Env-mCherry-22	x		x		114	1	114		124	1	98
gypsy- ∆Env-mCherry-23	x		x		109	1	106		134	2	122
gypsy- ∆Env-mCherry-24	x		x		93	2	85		112		108
gypsy- ∆Env-mCherry-25	x		x		86		103		161	1	79
gypsy-∆Env-mCherry + pAc-Env-1	55	4	96	2	134	3	119	2	107	2	125	1
gypsy-∆Env-mCherry + pAc-Env-2	77	2	92		146	1	125		130	4	128	1
gypsy-∆Env-mCherry + pAc-Env-3	72	1	94		78	5	120	4	139	1	139
gypsy-∆Env-mCherry + pAc-Env-4	76	2	98		87	1	105		153	2	125	1
gypsy-∆Env-mCherry + pAc-Env-5	81	2	96	1	110		151	1	140	1	113	1
gypsy-∆Env-mCherry + pAc-Env-6	87		83		77	1	118		140		88	1
gypsy-∆Env-mCherry + pAc-Env-7	76	1	102	1	131	3	126		144	3	144
gypsy-∆Env-mCherry + pAc-Env-8	75	1	90	1	104	4	123	3	126	3	106	1
gypsy-∆Env-mCherry + pAc-Env-9	79		112		124	5	105		123	4	105	1
gypsy-∆Env-mCherry + pAc-Env-10	76	3	98		151	4	101	2	136		99	1
gypsy-∆Env-mCherry + pAc-Env-11	87	1	92		122	1	114	2	123		88	1
gypsy-∆Env-mCherry + pAc-Env-12	95		92	2	138	3	111		126	2	85	1
gypsy-∆Env-mCherry + pAc-Env-13	91	3	103		134	1	112		128	1	107	2
gypsy-∆Env-mCherry + pAc-Env-14	101		84	1	146	3	124		134	5	123	1
gypsy-∆Env-mCherry + pAc-Env-15	92	2	88		134	5	93	1	134	1	116
gypsy-∆Env-mCherry + pAc-Env-16	109	2	86		131	4	110		121		125	1
gypsy-∆Env-mCherry + pAc-Env-17	100	1	94	4	149	1	93	1	127	1	129	1
gypsy-∆Env-mCherry + pAc-Env-18	105	3	89	1	142	2	85	1	136	1	92	1
gypsy-∆Env-mCherry + pAc-Env-19	100	1	75		103	4	120	1	135		91
gypsy-∆Env-mCherry + pAc-Env-20	98	4	76		123	2	120	1	103	2	117
gypsy-∆Env-mCherry + pAc-Env-21	x		x		124	3	144		127	1	86	1
gypsy-∆Env-mCherry + pAc-Env-22	x		x		141	2	110	1	140	2	107	2
gypsy-∆Env-mCherry + pAc-Env-23	x		x		116		105		136	4	113
gypsy-∆Env-mCherry + pAc-Env-24	x		x		160	7	113	1	143	2	110	1
gypsy-∆Env-mCherry + pAc-Env-25	x		x		152	1	112		123	1	122
pAc-H2B-mCherry-1	135	8	53		145		133		147	4	144
pAc-H2B-mCherry-2	110	2	82		37	3	120		141	4	110
pAc-H2B-mCherry-3	120	2	56		37		117		135	2	102
pAc-H2B-mCherry-4	100	3	57		46	1	132		152	2	131
pAc-H2B-mCherry-5	95	3	59		63		157		141	1	131
pAc-H2B-mCherry-6	110	4	51		54	2	150		135	3	82
pAc-H2B-mCherry-7	105		39		46	2	126		141	2	114
pAc-H2B-mCherry-8	100	2	60		51	1	128		129	3	133
pAc-H2B-mCherry-9	142		71		56	1	115		135	3	114
pAc-H2B-mCherry-10	139	4	54		61	1	129		165	2	93
pAc-H2B-mCherry-11	152	5	61		52		127		138	1	93
pAc-H2B-mCherry-12	116	5	67		50	2	137		116	2	105
pAc-H2B-mCherry-13	133	2	63		43	2	117		124	1	98
pAc-H2B-mCherry-14	115	4	65		44	1	123		135	3	98
pAc-H2B-mCherry-15	120		65		38	2	140		124	1	121
pAc-H2B-mCherry-16	110	4	55		50		123		140	1	119
pAc-H2B-mCherry-17	124	4	58		39	3	113		153	1	104
pAc-H2B-mCherry-18	102	2	55		50		122		139	2	121
pAc-H2B-mCherry-19	115	3	53		48		119		100		112
pAc-H2B-mCherry-20	117	1	64		46		123		141	3	111
pAc-H2B-mCherry-21	x		x		41	1	113		140	1	98
pAc-H2B-mCherry-22	x		x		47		141		134	1	100
pAc-H2B-mCherry-23	x		x		44		113		110		114
pAc-H2B-mCherry-24	x		x		47	2	113		137	5	100
pAc-H2B-mCherry-25	x		x		53		133		119		110

### Sheet: Figure 5
	Biological Replicate 1		Biological Replicate 2		Biological Replicate 3
Construct(s) Transfected	Cells Counted	Cells Labeled	Cells Counted	Cells Labeled	Cells Counted	Cells Labeled
gypsy-CLEVR (no Gal4)-1	125		112		129
gypsy-CLEVR (no Gal4)-2	127		113		128
gypsy-CLEVR (no Gal4)-3	125		118		125
gypsy-CLEVR (no Gal4)-4	125		117		124
gypsy-CLEVR (no Gal4)-5	123		112		121
gypsy-CLEVR (no Gal4)-6	126		117		122
gypsy-CLEVR (no Gal4)-7	120		113		121
gypsy-CLEVR (no Gal4)-8	121		115		126
gypsy-CLEVR (no Gal4)-9	139		119		120
gypsy-CLEVR (no Gal4)-10	121		124		123
gypsy-CLEVR (no Gal4)-11	122		117		126
gypsy-CLEVR (no Gal4)-12	124		116		122
gypsy-CLEVR (no Gal4)-13	125		116		121
gypsy-CLEVR (no Gal4)-14	127		111		126
gypsy-CLEVR (no Gal4)-15	126		117		125
gypsy-CLEVR (no Gal4)-16	123		115		128
gypsy-CLEVR (no Gal4)-17	126		126		124
gypsy-CLEVR (no Gal4)-18	130		115		121
gypsy-CLEVR (no Gal4)-19	130		118		119
gypsy-CLEVR (no Gal4)-20	124		112		123
gypsy-CLEVR (no Gal4)-21	126		109		126
gypsy-CLEVR (no Gal4)-22	127		114		120
gypsy-CLEVR (no Gal4)-23	125		113		123
gypsy-CLEVR (no Gal4)-24	121		115		127
gypsy-CLEVR (no Gal4)-25	129		123		117
gypsy-CLEVR (tub-Gal4)-1	128	3	111	4	128	5
gypsy-CLEVR (tub-Gal4)-2	127	5	113	5	129	5
gypsy-CLEVR (tub-Gal4)-3	124	6	113	3	130	3
gypsy-CLEVR (tub-Gal4)-4	133	6	115	5	129	4
gypsy-CLEVR (tub-Gal4)-5	134	5	114	2	129	4
gypsy-CLEVR (tub-Gal4)-6	120	4	111	3	131	2
gypsy-CLEVR (tub-Gal4)-7	123	4	110	4	119	4
gypsy-CLEVR (tub-Gal4)-8	125	3	115	3	121	3
gypsy-CLEVR (tub-Gal4)-9	124	4	123	5	126	5
gypsy-CLEVR (tub-Gal4)-10	121	7	114	2	121	3
gypsy-CLEVR (tub-Gal4)-11	126	5	119	3	117	4
gypsy-CLEVR (tub-Gal4)-12	122	4	113	4	124	3
gypsy-CLEVR (tub-Gal4)-13	132	3	114	3	119	6
gypsy-CLEVR (tub-Gal4)-14	131	6	112	3	121	5
gypsy-CLEVR (tub-Gal4)-15	127	3	117	2	121	4
gypsy-CLEVR (tub-Gal4)-16	121	4	115	3	122	5
gypsy-CLEVR (tub-Gal4)-17	124	3	114	3	118	2
gypsy-CLEVR (tub-Gal4)-18	124	4	110	4	120	5
gypsy-CLEVR (tub-Gal4)-19	123	5	114	3	114	3
gypsy-CLEVR (tub-Gal4)-20	124	3	117	4	118	4
gypsy-CLEVR (tub-Gal4)-21	127	4	112	4	123	2
gypsy-CLEVR (tub-Gal4)-22	127	3	112	2	110	3
gypsy-CLEVR (tub-Gal4)-23	129	4	114	3	124	4
gypsy-CLEVR (tub-Gal4)-24	119	3	113	2	116	3
gypsy-CLEVR (tub-Gal4)-25	123	3	114	4	115	5
gypsy-CLEVR (tub-Gal4) + pAc-Env-1	125	5	114	5	119	4
gypsy-CLEVR (tub-Gal4) + pAc-Env-2	127	2	114	3	132	5
gypsy-CLEVR (tub-Gal4) + pAc-Env-3	126	3	110	2	120	4
gypsy-CLEVR (tub-Gal4) + pAc-Env-4	126	3	112	4	120	3
gypsy-CLEVR (tub-Gal4) + pAc-Env-5	135	4	118	3	120	5
gypsy-CLEVR (tub-Gal4) + pAc-Env-6	125	7	117	4	122	4
gypsy-CLEVR (tub-Gal4) + pAc-Env-7	126	2	112	2	128	5
gypsy-CLEVR (tub-Gal4) + pAc-Env-8	122	4	111	4	121	5
gypsy-CLEVR (tub-Gal4) + pAc-Env-9	121	5	115	3	119	3
gypsy-CLEVR (tub-Gal4) + pAc-Env-10	124	3	113	4	127	3
gypsy-CLEVR (tub-Gal4) + pAc-Env-11	124	5	116	3	122	3
gypsy-CLEVR (tub-Gal4) + pAc-Env-12	120	4	115	4	124	4
gypsy-CLEVR (tub-Gal4) + pAc-Env-13	133	5	110	3	123	4
gypsy-CLEVR (tub-Gal4) + pAc-Env-14	118	5	110	4	125	3
gypsy-CLEVR (tub-Gal4) + pAc-Env-15	126	4	113	3	126	5
gypsy-CLEVR (tub-Gal4) + pAc-Env-16	119	4	113	5	120	3
gypsy-CLEVR (tub-Gal4) + pAc-Env-17	122	3	109	3	123	4
gypsy-CLEVR (tub-Gal4) + pAc-Env-18	125	5	114	4	122	3
gypsy-CLEVR (tub-Gal4) + pAc-Env-19	124	5	116	3	123	4
gypsy-CLEVR (tub-Gal4) + pAc-Env-20	126	4	111	3	123	3
gypsy-CLEVR (tub-Gal4) + pAc-Env-21	132	4	115	2	126	5
gypsy-CLEVR (tub-Gal4) + pAc-Env-22	131	4	118	3	120	3
gypsy-CLEVR (tub-Gal4) + pAc-Env-23	127	4	119	4	122	4
gypsy-CLEVR (tub-Gal4) + pAc-Env-24	117	4	123	2	126	3
gypsy-CLEVR (tub-Gal4) + pAc-Env-25	123	4	112	4	123	5
gypsy-CLEVR∆Env (no Gal4)-1	135		107		136
gypsy-CLEVR∆Env (no Gal4)-2	141		115		133
gypsy-CLEVR∆Env (no Gal4)-3	130		114		131
gypsy-CLEVR∆Env (no Gal4)-4	126		116		128
gypsy-CLEVR∆Env (no Gal4)-5	129		110		112
gypsy-CLEVR∆Env (no Gal4)-6	134		117		117
gypsy-CLEVR∆Env (no Gal4)-7	134		110		130
gypsy-CLEVR∆Env (no Gal4)-8	138		106		118
gypsy-CLEVR∆Env (no Gal4)-9	126		109		120
gypsy-CLEVR∆Env (no Gal4)-10	129		118		119
gypsy-CLEVR∆Env (no Gal4)-11	156		116		123
gypsy-CLEVR∆Env (no Gal4)-12	134		107		122
gypsy-CLEVR∆Env (no Gal4)-13	133		109		121
gypsy-CLEVR∆Env (no Gal4)-14	135		113		128
gypsy-CLEVR∆Env (no Gal4)-15	138		101		121
gypsy-CLEVR∆Env (no Gal4)-16	140		108		114
gypsy-CLEVR∆Env (no Gal4)-17	128		124		120
gypsy-CLEVR∆Env (no Gal4)-18	132		119		118
gypsy-CLEVR∆Env (no Gal4)-19	128		115		115
gypsy-CLEVR∆Env (no Gal4)-20	132		111		119
gypsy-CLEVR∆Env (no Gal4)-21	136		109		124
gypsy-CLEVR∆Env (no Gal4)-22	134		109		118
gypsy-CLEVR∆Env (no Gal4)-23	141		117		118
gypsy-CLEVR∆Env (no Gal4)-24	136		110		122
gypsy-CLEVR∆Env (no Gal4)-25	151		113		121
gypsy-CLEVR∆Env (tub-Gal4)-1	129	7	115	3	125	6
gypsy-CLEVR∆Env (tub-Gal4)-2	127	3	116	5	129	4
gypsy-CLEVR∆Env (tub-Gal4)-3	124	3	112	3	127	3
gypsy-CLEVR∆Env (tub-Gal4)-4	115	4	111	2	127	4
gypsy-CLEVR∆Env (tub-Gal4)-5	119	3	115	3	119	4
gypsy-CLEVR∆Env (tub-Gal4)-6	121	4	115	4	118	3
gypsy-CLEVR∆Env (tub-Gal4)-7	128	5	118	5	125	5
gypsy-CLEVR∆Env (tub-Gal4)-8	123	4	108	2	130	4
gypsy-CLEVR∆Env (tub-Gal4)-9	121	2	112	3	124	3
gypsy-CLEVR∆Env (tub-Gal4)-10	140	3	118	4	124	4
gypsy-CLEVR∆Env (tub-Gal4)-11	128	5	115	3	122	4
gypsy-CLEVR∆Env (tub-Gal4)-12	122	4	118	4	120	6
gypsy-CLEVR∆Env (tub-Gal4)-13	126	4	113	3	118	4
gypsy-CLEVR∆Env (tub-Gal4)-14	125	4	116	3	118	3
gypsy-CLEVR∆Env (tub-Gal4)-15	127	4	119	4	118	4
gypsy-CLEVR∆Env (tub-Gal4)-16	137	6	113	3	112	2
gypsy-CLEVR∆Env (tub-Gal4)-17	125	2	115	3	114	3
gypsy-CLEVR∆Env (tub-Gal4)-18	127	4	122	2	118	4
gypsy-CLEVR∆Env (tub-Gal4)-19	138	5	117	3	118	3
gypsy-CLEVR∆Env (tub-Gal4)-20	130	4	118	3	129	5
gypsy-CLEVR∆Env (tub-Gal4)-21	114	4	123	3	128	4
gypsy-CLEVR∆Env (tub-Gal4)-22	133	4	109	2	124	2
gypsy-CLEVR∆Env (tub-Gal4)-23	127	5	116	4	130	2
gypsy-CLEVR∆Env (tub-Gal4)-24	124	2	107	5	112	4
gypsy-CLEVR∆Env (tub-Gal4)-25	121	5	103	2	124	5
gypsy-CLEVR∆Env (tub-Gal4) + pAc-Env-1	133	5	110	6	129	5
gypsy-CLEVR∆Env (tub-Gal4) + pAc-Env-2	118	4	108	4	126	4
gypsy-CLEVR∆Env (tub-Gal4) + pAc-Env-3	114	3	104	2	126	4
gypsy-CLEVR∆Env (tub-Gal4) + pAc-Env-4	123	4	107	3	127	4
gypsy-CLEVR∆Env (tub-Gal4) + pAc-Env-5	125	2	118	2	129	3
gypsy-CLEVR∆Env (tub-Gal4) + pAc-Env-6	123	5	108	4	110	3
gypsy-CLEVR∆Env (tub-Gal4) + pAc-Env-7	124	3	115	3	111	5
gypsy-CLEVR∆Env (tub-Gal4) + pAc-Env-8	135	4	109	3	110	2
gypsy-CLEVR∆Env (tub-Gal4) + pAc-Env-9	126	7	110	5	114	4
gypsy-CLEVR∆Env (tub-Gal4) + pAc-Env-10	122	4	109	2	117	3
gypsy-CLEVR∆Env (tub-Gal4) + pAc-Env-11	120	3	109	4	119	3
gypsy-CLEVR∆Env (tub-Gal4) + pAc-Env-12	116	4	113	3	109	4
gypsy-CLEVR∆Env (tub-Gal4) + pAc-Env-13	127	3	117	3	115	4
gypsy-CLEVR∆Env (tub-Gal4) + pAc-Env-14	130	4	98	3	118	5
gypsy-CLEVR∆Env (tub-Gal4) + pAc-Env-15	126	5	110	4	127	4
gypsy-CLEVR∆Env (tub-Gal4) + pAc-Env-16	137	3	103	3	127	3
gypsy-CLEVR∆Env (tub-Gal4) + pAc-Env-17	125	4	103	4	118	4
gypsy-CLEVR∆Env (tub-Gal4) + pAc-Env-18	126	4	109	2	124	3
gypsy-CLEVR∆Env (tub-Gal4) + pAc-Env-19	126	5	121	4	131	4
gypsy-CLEVR∆Env (tub-Gal4) + pAc-Env-20	123	3	113	3	128	4
gypsy-CLEVR∆Env (tub-Gal4) + pAc-Env-21	117	4	109	2	130	4
gypsy-CLEVR∆Env (tub-Gal4) + pAc-Env-22	120	2	119	3	119	5
gypsy-CLEVR∆Env (tub-Gal4) + pAc-Env-23	125	3	120	4	119	4
gypsy-CLEVR∆Env (tub-Gal4) + pAc-Env-24	140	5	112	3	121	5
gypsy-CLEVR∆Env (tub-Gal4) + pAc-Env-25	127	4	117	4	125	3
pAc-WM-1	126	15	119	19	122	11
pAc-WM-2	124	10	123	12	120	14
pAc-WM-3	128	12	123	11	123	12
pAc-WM-4	123	11	121	11	118	9
pAc-WM-5	126	11	119	10	114	9
pAc-WM-6	128	21	121	13	115	12
pAc-WM-7	123	12	118	10	117	12
pAc-WM-8	129	10	117	13	124	11
pAc-WM-9	127	10	127	15	122	12
pAc-WM-10	122	14	119	12	112	12
pAc-WM-11	124	16	120	13	111	12
pAc-WM-12	128	14	120	11	116	10
pAc-WM-13	122	14	118	13	111	10
pAc-WM-14	128	14	114	12	121	11
pAc-WM-15	117	11	117	11	114	11
pAc-WM-16	132	15	120	10	115	10
pAc-WM-17	127	9	112	14	115	15
pAc-WM-18	121	13	118	10	108	10
pAc-WM-19	127	16	119	14	109	8
pAc-WM-20	129	13	117	12	110	9
pAc-WM-21	125	10	120	14	112	9
pAc-WM-22	122	13	117	13	120	10
pAc-WM-23	124	14	119	14	120	8
pAc-WM-24	123	11	116	14	121	10
pAc-WM-25	126	13	123	10	118	11
